# Defining Microbial Community Functions in Chronic Human Infection with Metatranscriptomics

**DOI:** 10.1101/2023.06.06.543868

**Authors:** Aanuoluwa E. Adekoya, Hoody A. Kargbo, Carolyn B. Ibberson

**Affiliations:** Department of Microbiology and Plant Biology, University of Oklahoma, Norman, OK 73019

**Keywords:** human infection, transcriptomics, chronic wounds, cystic fibrosis, microbial community functions

## Abstract

Chronic polymicrobial infections (cPMIs) harbor complex bacterial communities with diverse metabolic capacities, leading to competitive and cooperative interactions. Although the microbes present in cPMIs have been established through culture-dependent and -independent methods, the key functions that drive different cPMIs and the metabolic activities of these complex communities remain unknown. To address this knowledge gap, we analyzed 102 published metatranscriptomes collected from cystic fibrosis sputum (CF) and chronic wound infections (CW) to identify key bacterial members and functions in cPMIs. Community composition analysis identified a high prevalence of pathogens, particularly *Staphylococcus* and *Pseudomonas*, and anaerobic members of the microbiota, including *Porphyromonas, Anaerococcus, and Prevotella*. Functional profiling with HUMANn3 and SAMSA2 revealed that while functions involved in bacterial competition, oxidative stress response, and virulence were conserved across both chronic infection types, ≥40% of the functions were differentially expressed (padj < 0.05, fold-change >2). Higher expression of antibiotic resistance and biofilm functions were observed in CF, while tissue destructive enzymes and oxidative stress response functions were highly expressed in CW samples. Of note, strict anaerobes had negative correlations with traditional pathogens in both CW (*P* = -0.43) and CF (*P* = -0.27) samples and they significantly contributed to the expression of these functions. Additionally, we show microbial communities have unique expression patterns and distinct organisms fulfill the expression of key functions in each site, indicating the infection environment strongly influences bacterial physiology and that community structure influences function. Collectively, our findings indicate that community composition and function should guide treatment strategies for cPMIs.

**Importance:** The microbial diversity in polymicrobial infections (PMIs) allows for community members to establish interactions with one another which can result in enhanced disease outcomes such as increased antibiotic tolerance and chronicity. Chronic PMIs result in large burdens on health systems, as they affect a significant proportion of the population and are expensive and difficult to treat. However, investigations into physiology of microbial communities in actual human infection sites is lacking. Here, we highlight that the predominant functions in chronic PMIs differ, and anaerobes, often described as contaminants, may be significant in the progression of chronic infections. Determining the community structure and functions in PMIs is a critical step towards understanding the molecular mechanisms that drive microbe-microbe interactions in these environments.

---

Microbes live in multi-species communities where community structure and function dictate key processes such as nutrient cycling, tolerance to disturbances, and in infection sites, disease progression. The presence of diverse microbes with a wide range of metabolic capacities and large nutrient gradients often leads to microbe-microbe interactions in chronic polymicrobial infections (cPMIs) (1). These cooperative and competitive interactions can result in increased disease severity, increased antimicrobial tolerance, and chronicity compared to single species infections (2,3). Although we have known that chronic infections are composed of polymicrobial communities for over 100 years, pathogenesis research has focused on the physiology of a handful of well-known pathogens in isolation in laboratory and animal models, and data on microbial community physiology in human infection sites is lacking (4,5,6). Further, the contribution of the normal flora identified in cPMIs to disease progression has remained debatable, and members of the microbiota are often ignored in current treatment plans (7). Therefore, two important knowledge gaps are the key functions that drive each chronic PMI and the metabolic activities of the array of microbes present. To address these questions, we analyzed 102 previously published metatranscriptomes collected from people with CF (CF: 30%) and chronic wound infections (CW: 70%) to identify key bacterial members and community functions in these typical examples of clinically important cPMIs (8,9).
