## Supplemental Dataset 1 for "Defining Microbial Community Functions in Chronic Human Infection with Metatranscriptomics"

### Sheet: All Samples
Dataset S1. Detailed metadata on all samples used for the study.
Sample ID	Source (Country)	City/State	Patient Age	Patient Sex	Infection type	Associated 16S data?	Accession Number	SRR	Total Number of Reads Processed	Number of Reads with Adapters	Written Reads (Post CutAdapt)	Written Reads (SortmeRNA)	Percent of reads that are rRNA	Written Reads Bowtie	Retrimmed Reads to 22bp	Study Number	Percent of non rRNA reads mapping to human	Community Composition Data
Lubbock_CW_18	USA	Lubbock, TX	36	M	Foot Ulcer	No	SRP135669	SRR6833323	91993624	89975385	29266680	24633207	15.8319	10407362	8771690	1	57.7507	Yes
Lubbock_CW_16	USA	Lubbock, TX	88	M	Foot Ulcer	No	SRP135669	SRR6833324	94788090	85916183	65284058	60355304	7.54971	8047628	7354187	1	86.6662	Yes
Lubbock_CW_21	USA	Lubbock, TX	31	M	Foot Ulcer	No	SRP135669	SRR6833325	109252642	103637528	53123827	45453341	14.4389	6675131	6001105	1	85.3143	No
Lubbock_CW_15	USA	Lubbock, TX	59	F	Foot Ulcer	No	SRP135669	SRR6833340	109403011	102057015	54331215	47018689	13.4592	10671287	9871158	1	77.3042	Yes
Danish_Chronic_Wound_2*	Denmark	Copenhagen	69	M	Foot Ulcer	No	SRP135669	SRR6833343	99773828	73966713	93789615	60801526	35.1724	2413203	2313607	1	96.031	Yes
Human_Sputum_C	Denmark	Copenhagen	40	M	CF Sputum	No	SRP135669	SRR6833344	61212590	45692857	54980472	53339613	2.98444	6337046	6210676	1	88.1194	Yes
Human_Sputum_B	Denmark	Copenhagen	45	F	CF Sputum	No	SRP135669	SRR6833345	105647965	87373228	84373785	81390518	3.53577	9300378	8989679	1	88.5731	Yes
Human_Sputum_A	Denmark	Copenhagen	43	F	CF Sputum	No	SRP135669	SRR6833346	71926942	49605409	50309463	48904683	2.79228	10800540	10119340	1	77.9151	Yes
Human_Sputum_D	Denmark	Copenhagen	41	M	CF Sputum	No	SRP135669	SRR6833347	124266260	103554697	95391771	78051772	18.1777	41196041	40045222	1	47.2196	Yes
Danish_Chronic_Wound_1*	Denmark	Copenhagen	53	F	Foot Ulcer	No	SRP135669	SRR6833348	106188256	79384272	100687270	76631192	23.8919	1812757	1725376	1	97.6344	No
Human_Sputum_G	Denmark	Copenhagen	69	M	CF Sputum	No	SRP135669	SRR6833349	78869961	64766046	72812569	67955736	6.67032	24323644	24100774	1	64.2066	Yes
Human_Sputum_F	Denmark	Copenhagen	53	M	CF Sputum	No	SRP135669	SRR6833350	68022834	57334283	45588571	45053914	1.17279	10468371	9991834	1	76.7648	Yes
Human_Sputum_E	Denmark	Copenhagen	44	M	CF Sputum	No	SRP135669	SRR6833351	62985339	56165156	26444718	24027536	9.14051	14499431	13526456	1	39.6549	Yes
EM61	USA	Atlanta, GA	36	M	CF Sputum	No	PRJNA573047	SRR10152584	78248618	74489740	49120109	38943090	20.7186	8739195	7961086	2	77.5591	Yes
EM58	USA	Atlanta, GA	26	F	CF Sputum	No	PRJNA573047	SRR10152585	123479263	121286013	34562695	30316316	12.286	21952665	19915329	2	27.588	Yes
EM48	USA	Atlanta, GA	37	M	CF Sputum	No	PRJNA573047	SRR10152587	56958617	55718170	25864898	22628538	12.5126	12225035	11263042	2	45.9751	Yes
EM47	USA	Atlanta, GA	20	M	CF Sputum	No	PRJNA573047	SRR10152588	49914107	48715689	37907226	36252743	4.36456	3792949	3531714	2	89.5375	Yes
EM22	USA	Atlanta, GA	21	M	CF Sputum	No	PRJNA573047	SRR10152589	29554488	29148169	7777348	6933267	10.8531	2885127	2455260	2	58.3872	Yes
EM18	USA	Atlanta, GA	52	M	CF Sputum	No	PRJNA573047	SRR10152590	50839416	49998152	32114920	28591400	10.9716	2426097	2152131	2	91.5146	Yes
EM15	USA	Atlanta, GA	21	M	CF Sputum	No	PRJNA573047	SRR10152591	110756562	108953624	27940747	22834995	18.2735	9779199	8606615	2	57.1745	Yes
EM3	USA	Atlanta, GA	24	M	CF Sputum	No	PRJNA573047	SRR10152593	54478195	50074763	43272420	39275243	9.23724	3238137	2989177	2	91.7553	Yes
HH11	Australia	Liverpool	61	M	Diabetic Foot Ulcer	No	PRJNA563930	SRR10074438	148983262	63070013	148976484	146761950	1.4865	13528653	13528606	3	90.7819	No
HH5	Australia	Liverpool	>18	M	Diabetic Foot Ulcer	No	PRJNA563930	SRR10074439	128078889	57360323	128065375	123809886	3.3229	122392459	122392037	3	1.14484	Yes
HH4	Australia	Liverpool	61	F	Diabetic Foot Ulcer	No	PRJNA563930	SRR10074440	204007048	91676048	203998635	201995103	0.98213	9399806	9399786	3	95.3465	Yes
HH35	Australia	Liverpool	68	M	Diabetic Foot Ulcer	No	PRJNA563930	SRR10074441	166244465	86427809	166238655	163623669	1.57303	7192660	7192648	3	95.6041	Yes
HH33	Australia	Liverpool	62	M	Diabetic Foot Ulcer	No	PRJNA563930	SRR10074442	151932243	63827110	151927575	149130542	1.84103	69239450	69238209	3	53.5712	Yes
HH34	Australia	Liverpool	59	M	Diabetic Foot Ulcer	No	PRJNA563930	SRR10074443	204132226	83200793	204123405	201372800	1.34752	19399384	19399312	3	90.3664	Yes
HH31	Australia	Liverpool	77	M	Diabetic Foot Ulcer	No	PRJNA563930	SRR10074444	202527868	86055279	202517847	200238211	1.12565	17415533	17415488	3	91.3026	Yes
HH28	Australia	Liverpool	71	M	Diabetic Foot Ulcer	No	PRJNA563930	SRR10074445	155215806	57157148	155208031	152948657	1.45571	96626194	96625918	3	36.8244	Yes
HH24	Australia	Liverpool	34	M	Diabetic Foot Ulcer	No	PRJNA563930	SRR10074446	183294014	71033064	183283638	181106089	1.18808	17072363	17072286	3	90.5733	No
HH2	Australia	Liverpool	65	M	Diabetic Foot Ulcer	No	PRJNA563930	SRR10074447	167364596	77228446	167352963	163326280	2.4061	18733122	18732971	3	88.5302	Yes
HH21	Australia	Liverpool	72	M	Diabetic Foot Ulcer	No	PRJNA563930	SRR10074448	179628864	81869604	179620096	175897335	2.07257	15829893	15829802	3	91.0005	Yes
HH20	Australia	Liverpool	54	M	Diabetic Foot Ulcer	No	PRJNA563930	SRR10074449	162298947	75682376	162291650	158385398	2.40693	13600491	13600428	3	91.413	No
HH18	Australia	Liverpool	51	F	Diabetic Foot Ulcer	No	PRJNA563930	SRR10074450	156096201	89483339	156091028	154992390	0.703844	7075327	7075319	3	95.435	Yes
HH15	Australia	Liverpool	68	M	Diabetic Foot Ulcer	No	PRJNA563930	SRR10074451	175520660	96398003	175514702	174325986	0.677274	14186328	14186315	3	91.8622	Yes
HH12	Australia	Liverpool	51	F	Diabetic Foot Ulcer	No	PRJNA563930	SRR10074452	148331883	74669429	148326294	145884874	1.64598	14157081	14157047	3	90.2957	Yes
HH1	Australia	Liverpool	64	M	Diabetic Foot Ulcer	No	PRJNA563930	SRR10074453	195011842	84439782	194999312	187956167	3.61188	7665964	7665886	3	95.9214	Yes
P510	Australia	Liverpool	62	M	Diabetic Foot Ulcer	No	PRJNA726011	SRR14374244	201963981	10937660	201938641	133994732	33.6458	92231035	92229465	3	31.1682	Yes
P509	Australia	Liverpool	68	F	Diabetic Foot Ulcer	No	PRJNA726011	SRR14374245	109721906	4987151	109718283	57183474	47.8815	50353263	50352999	3	11.9444	Yes
P508	Australia	Liverpool	57	M	Diabetic Foot Ulcer	No	PRJNA726011	SRR14374246	150968924	11818263	150958522	88553336	41.3393	7536254	7535551	3	91.4896	Yes
P507	Australia	Liverpool	56	M	Diabetic Foot Ulcer	No	PRJNA726011	SRR14374247	130408720	12000079	130400651	72662422	44.2776	6159307	6158743	3	91.5234	Yes
P506	Australia	Liverpool	49	M	Diabetic Foot Ulcer	No	PRJNA726011	SRR14374248	136693330	7800184	136683107	76708587	43.8785	5531706	5531088	3	92.7887	Yes
P505	Australia	Liverpool	46	M	Diabetic Foot Ulcer	No	PRJNA726011	SRR14374249	130603205	8081218	130591133	22646455	82.6585	2387073	2386036	3	89.4594	Yes
P504	Australia	Liverpool	70	M	Diabetic Foot Ulcer	No	PRJNA726011	SRR14374257	131387451	12834905	131378922	75307970	42.6788	7102722	7102192	3	90.5684	Yes
P527	Australia	Liverpool	42	M	Diabetic Foot Ulcer	No	PRJNA726011	SRR14374258	137293215	23840866	137282076	31697006	76.911	2926753	2925941	3	90.7665	Yes
P526	Australia	Liverpool	37	M	Diabetic Foot Ulcer	No	PRJNA726011	SRR14374259	129433626	28589166	129413118	54592148	57.8156	5773536	5771726	3	89.4242	Yes
P524	Australia	Liverpool	36	F	Diabetic Foot Ulcer	No	PRJNA726011	SRR14374261	133085938	23683242	133078864	17462563	86.878	1658461	1657886	3	90.5028	Yes
P523D	Australia	Liverpool	34	F	Diabetic Foot Ulcer	No	PRJNA726011	SRR14374262	134848226	47643128	134840152	42211477	68.6952	8225438	8224892	3	80.5137	Yes
P523C	Australia	Liverpool	34	F	Diabetic Foot Ulcer	NO	PRJNA726011	SRR14374263	141208790	18166232	141200338	70804215	49.8555	13693101	13692547	3	80.6606	Yes
P522	Australia	Liverpool	60	M	Diabetic Foot Ulcer	No	PRJNA726011	SRR14374264	138057817	33578217	138050993	22412890	83.7648	2406991	2406514	3	89.2607	Yes
P521	Australia	Liverpool	69	M	Diabetic Foot Ulcer	No	PRJNA726011	SRR14374265	173292173	34560929	173282505	103040706	40.536	1429384	1429274	3	98.6128	No
P520	Australia	Liverpool	64	M	Diabetic Foot Ulcer	No	PRJNA726011	SRR14374266	158875424	33647242	158867453	52532602	66.9331	4701328	4700840	3	91.0506	Yes
P519	Australia	Liverpool	46	F	Diabetic Foot Ulcer	No	PRJNA726011	SRR14374267	148417852	27964447	148411094	95895000	35.3856	6535715	6535400	3	93.1845	Yes
P502	Australia	Liverpool	45	M	Diabetic Foot Ulcer	No	PRJNA726011	SRR14374268	131913913	16346365	131909520	68338951	48.1926	61792538	61792061	3	9.57933	Yes
P518	Australia	Liverpool	64	M	Diabetic Foot Ulcer	No	PRJNA726011	SRR14374269	163778129	54485366	163773266	28250919	82.75	1988894	1988652	3	92.9599	Yes
P517	Australia	Liverpool	68	M	Diabetic Foot Ulcer	No	PRJNA726011	SRR14374270	130957563	36636050	130952142	53323619	59.2801	3316002	3315758	3	93.7814	Yes
P516D	Australia	Liverpool	51	M	Diabetic Foot Ulcer	No	PRJNA726011	SRR14374271	139397271	53012326	139392032	30144013	78.3747	3524233	3523923	3	88.3087	Yes
P515	Australia	Liverpool	59	M	Diabetic Foot Ulcer	No	PRJNA726011	SRR14374272	138245961	13051387	138237332	90722548	34.3719	17647915	17647461	3	80.5474	Yes
P514D	Australia	Liverpool	56	M	Diabetic Foot Ulcer	No	PRJNA726011	SRR14374273	162714789	26077509	162700097	59564490	63.39	5885919	5884816	3	90.1184	Yes
P513D	Australia	Liverpool	71	M	Diabetic Foot Ulcer	No	PRJNA726011	SRR14374274	176353885	8956315	176317202	77217733	56.2052	10982188	10979360	3	85.7776	Yes
P513C	Australia	Liverpool	71	M	Diabetic Foot Ulcer	No	PRJNA726011	SRR14374275	176664608	11471253	176614518	89126789	49.536	16944089	16939289	3	80.9888	Yes
P512	Australia	Liverpool	55	M	Diabetic Foot Ulcer	No	PRJNA726011	SRR14374276	136509062	27503566	136499918	38084320	72.0994	5232116	5231477	3	86.2618	Yes
P511D	Australia	Liverpool	67	M	Diabetic Foot Ulcer	No	PRJNA726011	SRR14374277	149342604	19754219	149334729	72805191	51.247	5066061	5065649	3	93.0416	Yes
P511C	Australia	Liverpool	67	M	Diabetic Foot Ulcer	No	PRJNA726011	SRR14374278	152678397	14473132	152662337	29884086	80.4247	3919866	3918641	3	86.8831	Yes
P501	Australia	Liverpool	64	M	Diabetic Foot Ulcer	No	PRJNA726011	SRR14374279	141770178	29555131	141760855	64851127	54.2531	6909121	6908597	3	89.3462	Yes
P500	Australia	Liverpool	39	M	Diabetic Foot Ulcer	No	PRJNA726011	SRR14374280	118842556	10416835	118838636	57232489	51.8402	44541305	44540803	3	22.1748	Yes
HSP_EM43	USA	Atlanta, GA	26	M	CF Sputum	No	PRJNA576508	SRR10267759	64258978	60810228	52555377	45958733	12.5518	24605050	23179827	4	46.4627	Yes
HSP_EM37B	USA	Atlanta, GA	37	M	CF Sputum	No	PRJNA576508	SRR10267760	68700371	66925805	54264463	53070739	2.19983	8164101	7653523	4	84.6166	Yes
HSP_EM36	USA	Atlanta, GA	20	M	CF Sputum	No	PRJNA576508	SRR10267761	57609988	56266263	30748400	26173934	14.8771	7032042	6325724	4	73.1334	Yes
HSP_EM35B	USA	Atlanta, GA	21	M	CF Sputum	No	PRJNA576508	SRR10267762	64322818	63002017	42049259	39315515	6.50129	7390649	6662426	4	81.2017	Yes
HSP_EM33	USA	Atlanta, GA	52	F	CF Sputum	No	PRJNA576508	SRR10267763	51289707	49702248	47008381	43605427	7.23904	4060980	3821845	4	90.687	Yes
HSP_EM30	USA	Atlanta, GA	21	F	CF Sputum	No	PRJNA576508	SRR10267764	34434930	33822773	26143174	25667780	1.81842	2958468	2617090	4	88.474	Yes
HSP_EM24	USA	Atlanta, GA	20	M	CF Sputum	No	PRJNA576508	SRR10267765	86770449	85732562	63473436	56699380	10.6723	4476804	4085315	4	92.1043	Yes
HSP_EM13	USA	Atlanta, GA	24	M	CF Sputum	No	PRJNA576508	SRR10267766	152846614	147389016	120788894	102561224	15.0905	16251901	15350201	4	84.154	Yes
HSP_EM6	USA	Atlanta, GA	Unknown	M	CF Sputum	No	PRJNA576508	SRR10267770	44957257	44406289	23548128	19490317	17.232	6111574	5415804	4	68.643	Yes
HSP_EM54	USA	Atlanta, GA	Unknown	M	CF Sputum	No	PRJNA576508	SRR10267771	43061308	42265748	28055225	26251071	6.43072	4322172	3950585	4	83.5353	Yes
HSP_EM53B	USA	Atlanta, GA	Unknown	M	CF Sputum	No	PRJNA576508	SRR10267772	75734375	73964484	57976909	54188939	6.53358	9331702	8604828	4	82.7793	Yes
HSP_EM49	USA	Atlanta, GA	24	F	CF Sputum	No	PRJNA576508	SRR10267773	49870033	48694864	34125302	30482373	10.6752	8923892	7869061	4	70.7244	Yes
P08_B	Australia	Sydney	60	M	Diabetic Foot Ulcer	No	PRJNA720438	SRR14174610	139517800	4017339	139401302	124740838	10.5167	22725123	22725123	5	81.7821	Yes
P05_E	Australia	Sydney	54	M	Diabetic Foot Ulcer	No	PRJNA720438	SRR14174611	133024897	2933673	132966566	111509198	16.1374	12647443	12647443	5	88.6579	Yes
P05_M	Australia	Sydney	54	M	Diabetic Foot Ulcer	No	PRJNA720438	SRR14174612	133374384	3184409	133268690	123178593	7.57124	20022375	20022375	5	83.7452	Yes
P05_B	Australia	Sydney	54	M	Diabetic Foot Ulcer	No	PRJNA720438	SRR14174613	123594045	3289080	123483761	107762738	12.7312	17707204	17707204	5	83.5683	Yes
P04_E	Australia	Sydney	69	M	Diabetic Foot Ulcer	No	PRJNA720438	SRR14174614	103731384	3828346	103566934	96784747	6.5486	23912468	23912468	5	75.2931	No
P04_M	Australia	Sydney	69	M	Diabetic Foot Ulcer	No	PRJNA720438	SRR14174615	184765518	3438017	184719543	181164373	1.92463	28453585	28453585	5	84.2941	No
P04_B	Australia	Sydney	69	M	Diabetic Foot Ulcer	No	PRJNA720438	SRR14174616	149304178	4061538	149201012	118245249	20.7477	17820255	17820255	5	84.9294	Yes
P01_E	Australia	Sydney	38	M	Diabetic Foot Ulcer	No	PRJNA720438	SRR14174617	168821902	3548349	168784488	163385741	3.1986	18415867	18415867	5	88.7286	Yes
Ctrl_2	Australia	Sydney	Unknown	Unknown	Diabetic Foot Ulcer	No	PRJNA720438	SRR14174618	140946665	3141096	140850504	133115006	5.49199	18494761	18494761	5	86.1062	Yes
Ctrl_1	Australia	Sydney	Unknown	Unknown	Diabetic Foot Ulcer	No	PRJNA720438	SRR14174619	139113168	3019732	139045179	134936185	2.95515	14177580	14177580	5	89.4931	Yes
P10_E	Australia	Sydney	54	M	Diabetic Foot Ulcer	No	PRJNA720438	SRR14174620	132501693	3210881	132427141	74823861	43.4981	9291046	9291046	5	87.5828	No
P10_M	Australia	Sydney	54	M	Diabetic Foot Ulcer	No	PRJNA720438	SRR14174621	156220371	2741103	156185229	152022981	2.66494	17276743	17276743	5	88.6354	Yes
P10_B	Australia	Sydney	54	M	Diabetic Foot Ulcer	No	PRJNA720438	SRR14174622	155243750	3739632	155175714	146454717	5.62008	19144166	19144166	5	86.9283	Yes
P09_E	Australia	Sydney	51	M	Diabetic Foot Ulcer	No	PRJNA720438	SRR14174623	168231194	2990081	168204693	165912261	1.36288	16653462	16653462	5	89.9625	Yes
P09_M	Australia	Sydney	51	M	Diabetic Foot Ulcer	No	PRJNA720438	SRR14174624	179873471	4322553	179631668	175710897	2.18267	22630625	22630625	5	87.1205	No
P09_B	Australia	Sydney	51	M	Diabetic Foot Ulcer	No	PRJNA720438	SRR14174625	181518226	4269669	181496600	175577450	3.2613	22333529	22333529	5	87.28	Yes
P08_E	Australia	Sydney	60	M	Diabetic Foot Ulcer	No	PRJNA720438	SRR14174626	161590522	4052685	161571584	159325052	1.39043	25069657	25069657	5	84.2651	No
P08_M	Australia	Sydney	60	M	Diabetic Foot Ulcer	No	PRJNA720438	SRR14174627	195172290	3745276	195092325	191396065	1.89462	23303193	23303193	5	87.8246	Yes
P01_M	Australia	Sydney	38	M	Diabetic Foot Ulcer	No	PRJNA720438	SRR14174628	156266319	3267355	156209974	151281063	3.15531	20205677	20205677	5	86.6436	No
P01_B	Australia	Sydney	38	M	Diabetic Foot Ulcer	No	PRJNA720438	SRR14174629	139241636	3617816	139145044	132886599	4.49779	22520620	22520620	5	83.0528	Yes
HumanSputum_EM55B	USA	Atlanta, GA	Unknown	Unknown	CF Sputum	No	PRJNA909326	SRR22590174	69042294	67540247	48254293	46326631	3.9948	11451047	11451047	6	75.2819	Yes
HumanSputum_EM70	USA	Atlanta, GA	25	M	CF Sputum	No	PRJNA909326	SRR22590175	234957735	208182075	153254409	137880027	10.0319	25686158	25686158	6	81.3706	Yes
HumanSputum_EM59	USA	Atlanta, GA	Unknown	Unknown	CF Sputum	No	PRJNA909326	SRR22590176	66389690	65279437	23195847	19736200	14.9149	4376427	4376427	6	77.8254	Yes
HumanSputum_EM60B	USA	Atlanta, GA	Unknown	Unknown	CF Sputum	No	PRJNA909326	SRR22590178	84845359	82887024	65417733	63117534	3.51617	4814809	4814809	6	92.3717	Yes
